# Antibacterial activity against *Escherichia coli*: A proof-of-concept study of colloidally aggregated silver nanoparticles with experimental evidence

**DOI:** 10.64898/2026.04.13.718100

**Authors:** Mateen Ur Rehman, Sobia Saeed

## Abstract

The emergence of antimicrobial resistance has been rapid, necessitating the development of alternative therapeutic approaches beyond traditional antibiotics. In this proof-of-concept study, we examined the antibacterial activity of citrate-stabilized, colloidally aggregated silver nanoparticles (AgNPs) against Escherichia coli by combining physicochemical characterization with experimental antibacterial testing

The synthesis of silver nanoparticles was done through a modified thermal citrate reduction protocol, and UV-visible spectroscopy, dynamic light scattering (DLS), and zeta potential were used to characterize the nanoparticles. Spectroscopy analysis showed a clear surface plasmon resonance peak at 310-320 nm, indicating the formation of nanoparticles. DLS measurements showed that the dominant hydrodynamic diameter was around 250-270 nm, which is indicative of controlled colloidal aggregation, and near-neutral values of zeta potential indicated steric stabilization of the nanoparticle clusters.

Agar tests demonstrated a clear zone of inhibition, and broth cultures showed a lower turbidity and slower bacterial growth with AgNPs. The above findings suggest that nanoparticles that are colloidally aggregated maintain a significant antimicrobial activity even though the surface area is lower than that of monodispersed systems. Mechanistically, the observed antibacterial effect can be explained by a multi-modal effect through direct membrane disruption, localized release of silver ions, and the induction of oxidative stress pathways in bacterial cells. The aggregated form could also help to increase the nanoparticle cell interactions through the provision of multivalent contact points of nanoparticles, and thus the antibacterial efficacy.

Controlled colloidal aggregation of AgNPs is a promising approach to the development of effective and possibly more stable antimicrobial agents. These results indicate the possibilities of aggregated nanoparticle systems in fighting drug-resistant pathogens and a basis on future studies of its clinical use.
