## Supplementary material for "Antibacterial activity against *Escherichia coli*: A proof-of-concept study of colloidally aggregated silver nanoparticles with experimental evidence": UV results

nm	A
700.000000	0.005920
699.000000	0.005884
698.000000	0.005909
697.000000	0.005924
696.000000	0.005944
695.000000	0.006024
694.000000	0.005929
693.000000	0.005930
692.000000	0.005936
691.000000	0.005943
690.000000	0.006051
689.000000	0.005996
688.000000	0.005960
687.000000	0.005952
686.000000	0.005982
685.000000	0.005983
684.000000	0.005952
683.000000	0.005746
682.000000	0.005788
681.000000	0.005909
680.000000	0.005808
679.000000	0.006022
678.000000	0.005978
677.000000	0.006104
676.000000	0.005993
675.000000	0.006054
674.000000	0.006157
673.000000	0.006033
672.000000	0.006030
671.000000	0.006095
670.000000	0.006031
669.000000	0.006019
668.000000	0.005945
667.000000	0.006007
666.000000	0.005965
665.000000	0.006013
664.000000	0.005981
663.000000	0.005945
662.000000	0.005932
661.000000	0.005933
660.000000	0.005893
659.000000	0.005866
658.000000	0.005909
657.000000	0.005821
656.000000	0.005859
655.000000	0.005935
654.000000	0.005861
653.000000	0.006025
652.000000	0.005915
651.000000	0.005957
650.000000	0.005616
649.000000	0.005803
648.000000	0.005776
647.000000	0.005720
646.000000	0.005757
645.000000	0.005759
644.000000	0.005680
643.000000	0.005680
642.000000	0.005680
641.000000	0.005630
640.000000	0.005677
639.000000	0.005602
638.000000	0.005593
637.000000	0.005579
636.000000	0.005608
635.000000	0.005500
634.000000	0.005635
633.000000	0.005534
632.000000	0.005547
631.000000	0.005482
630.000000	0.005534
629.000000	0.005506
628.000000	0.005566
627.000000	0.005641
626.000000	0.005514
625.000000	0.005491
624.000000	0.005406
623.000000	0.005495
622.000000	0.005443
621.000000	0.005457
620.000000	0.005620
619.000000	0.005437
618.000000	0.005464
617.000000	0.005548
616.000000	0.005458
615.000000	0.005419
614.000000	0.005484
613.000000	0.005417
612.000000	0.005519
611.000000	0.005439
610.000000	0.005419
609.000000	0.005468
608.000000	0.005425
607.000000	0.005485
606.000000	0.005433
605.000000	0.005459
604.000000	0.005505
603.000000	0.005363
602.000000	0.005470
601.000000	0.005436
600.000000	0.005486
599.000000	0.005402
598.000000	0.005505
597.000000	0.005431
596.000000	0.005535
595.000000	0.005419
594.000000	0.005388
593.000000	0.005427
592.000000	0.005431
591.000000	0.005402
590.000000	0.005406
589.000000	0.005375
588.000000	0.005311
587.000000	0.005339
586.000000	0.005346
585.000000	0.005470
584.000000	0.005335
583.000000	0.005309
582.000000	0.005381
581.000000	0.005387
580.000000	0.005341
579.000000	0.005294
578.000000	0.005394
577.000000	0.005340
576.000000	0.005367
575.000000	0.005375
574.000000	0.005349
573.000000	0.005261
572.000000	0.005340
571.000000	0.005285
570.000000	0.005353
569.000000	0.005387
568.000000	0.005331
567.000000	0.005284
566.000000	0.005461
565.000000	0.005386
564.000000	0.005243
563.000000	0.005445
562.000000	0.005488
561.000000	0.005388
560.000000	0.005422
559.000000	0.005326
558.000000	0.005442
557.000000	0.005370
556.000000	0.005389
555.000000	0.005360
554.000000	0.005378
553.000000	0.005349
552.000000	0.005419
551.000000	0.005389
550.000000	0.005222
549.000000	0.005382
548.000000	0.005351
547.000000	0.005363
546.000000	0.005367
545.000000	0.005379
544.000000	0.005358
543.000000	0.005399
542.000000	0.005460
541.000000	0.005393
540.000000	0.005439
539.000000	0.005277
538.000000	0.005443
537.000000	0.005384
536.000000	0.005483
535.000000	0.005377
534.000000	0.005425
533.000000	0.005266
532.000000	0.005436
531.000000	0.005426
530.000000	0.005391
529.000000	0.005414
528.000000	0.005446
527.000000	0.005426
526.000000	0.005415
525.000000	0.005343
524.000000	0.005414
523.000000	0.005402
522.000000	0.005264
521.000000	0.005353
520.000000	0.005328
519.000000	0.005448
518.000000	0.005386
517.000000	0.005366
516.000000	0.005370
515.000000	0.005335
514.000000	0.005394
513.000000	0.005463
512.000000	0.005306
511.000000	0.005370
510.000000	0.005269
509.000000	0.005357
508.000000	0.005436
507.000000	0.005400
506.000000	0.005347
505.000000	0.005402
504.000000	0.005423
503.000000	0.005332
502.000000	0.005227
501.000000	0.005305
500.000000	0.005256
499.000000	0.005330
498.000000	0.005313
497.000000	0.005274
496.000000	0.005304
495.000000	0.005162
494.000000	0.005301
493.000000	0.005248
492.000000	0.005249
491.000000	0.005253
490.000000	0.005213
489.000000	0.005296
488.000000	0.005248
487.000000	0.005107
486.000000	0.005199
485.000000	0.005291
484.000000	0.005239
483.000000	0.005263
482.000000	0.005256
481.000000	0.005199
480.000000	0.005171
479.000000	0.005194
478.000000	0.005251
477.000000	0.005136
476.000000	0.005224
475.000000	0.005225
474.000000	0.005073
473.000000	0.005027
472.000000	0.005164
471.000000	0.004945
470.000000	0.005269
469.000000	0.005187
468.000000	0.005193
467.000000	0.005153
466.000000	0.005056
465.000000	0.005278
464.000000	0.005278
463.000000	0.005162
462.000000	0.005158
461.000000	0.005230
460.000000	0.005357
459.000000	0.005329
458.000000	0.005283
457.000000	0.005278
456.000000	0.005289
455.000000	0.005280
454.000000	0.005312
453.000000	0.005405
452.000000	0.005345
451.000000	0.005313
450.000000	0.005291
449.000000	0.005518
448.000000	0.005307
447.000000	0.005482
446.000000	0.005428
445.000000	0.005530
444.000000	0.005457
443.000000	0.005511
442.000000	0.005603
441.000000	0.005470
440.000000	0.005425
439.000000	0.005701
438.000000	0.005805
437.000000	0.005876
436.000000	0.005778
435.000000	0.005617
434.000000	0.005703
433.000000	0.005808
432.000000	0.005698
431.000000	0.005668
430.000000	0.005771
429.000000	0.005704
428.000000	0.005869
427.000000	0.005764
426.000000	0.005853
425.000000	0.005793
424.000000	0.005788
423.000000	0.005857
422.000000	0.005785
421.000000	0.005850
420.000000	0.006736
419.000000	0.006466
418.000000	0.006512
417.000000	0.006534
416.000000	0.006442
415.000000	0.006509
414.000000	0.006591
413.000000	0.006627
412.000000	0.006606
411.000000	0.006571
410.000000	0.006663
409.000000	0.006505
408.000000	0.006760
407.000000	0.006778
406.000000	0.006816
405.000000	0.006767
404.000000	0.006852
403.000000	0.006984
402.000000	0.006962
401.000000	0.007132
400.000000	0.007128
399.000000	0.007188
398.000000	0.007287
397.000000	0.007324
396.000000	0.007282
395.000000	0.007622
394.000000	0.007492
393.000000	0.007716
392.000000	0.007762
391.000000	0.007832
390.000000	0.007900
389.000000	0.008024
388.000000	0.008051
387.000000	0.008261
386.000000	0.008377
385.000000	0.008315
384.000000	0.008461
383.000000	-0.000148
382.000000	-0.005756
381.000000	-0.000443
380.000000	0.000723
379.000000	0.003851
378.000000	0.004541
377.000000	0.004566
376.000000	0.005800
375.000000	0.006198
374.000000	0.006622
373.000000	0.006538
372.000000	0.006770
371.000000	0.006988
370.000000	0.007596
369.000000	0.007427
368.000000	0.008187
367.000000	0.008215
366.000000	0.008262
365.000000	0.009266
364.000000	0.009016
363.000000	0.008371
362.000000	0.008205
361.000000	0.009297
360.000000	0.008417
359.000000	0.009188
358.000000	0.010189
357.000000	0.010229
356.000000	0.010322
355.000000	0.010016
354.000000	0.009490
353.000000	0.010725
352.000000	0.010299
351.000000	0.010712
350.000000	0.010773
349.000000	0.010928
348.000000	0.010288
347.000000	0.010472
346.000000	0.009963
345.000000	0.010895
344.000000	0.010540
343.000000	0.011093
342.000000	0.010598
341.000000	0.011517
340.000000	0.011084
339.000000	0.011617
338.000000	0.011849
337.000000	0.012817
336.000000	0.012821
335.000000	0.013403
334.000000	0.012374
333.000000	0.013942
332.000000	0.015015
331.000000	0.016533
330.000000	0.017798
329.000000	0.018422
328.000000	0.019135
327.000000	0.021840
326.000000	0.031824
325.000000	0.033923
324.000000	0.036163
323.000000	0.038834
322.000000	0.041625
321.000000	0.044550
320.000000	0.047514
319.000000	0.050811
318.000000	0.054073
317.000000	0.056923
316.000000	0.060721
315.000000	0.063933
314.000000	0.067122
313.000000	0.070127
312.000000	0.073678
311.000000	0.076594
310.000000	0.079341
309.000000	0.081667
308.000000	0.083991
307.000000	0.085862
306.000000	0.088102
305.000000	0.089449
304.000000	0.091007
303.000000	0.091727
302.000000	0.092364
301.000000	0.092940
300.000000	0.093290
299.000000	0.093393
298.000000	0.093207
297.000000	0.092545
296.000000	0.092297
295.000000	0.091766
294.000000	0.091014
293.000000	0.090384
292.000000	0.089422
291.000000	0.088520
290.000000	0.087393
289.000000	0.086691
288.000000	0.085246
287.000000	0.084153
286.000000	0.083603
285.000000	0.082794
284.000000	0.081976
283.000000	0.081102
282.000000	0.080858
281.000000	0.080490
280.000000	0.080172
279.000000	0.080121
278.000000	0.080556
277.000000	0.080643
276.000000	0.081253
275.000000	0.081967
274.000000	0.082425
273.000000	0.082999
272.000000	0.083416
271.000000	0.083994
270.000000	0.084308
269.000000	0.084487
268.000000	0.085177
267.000000	0.085559
266.000000	0.086189
265.000000	0.086803
264.000000	0.087715
263.000000	0.088041
262.000000	0.088768
261.000000	0.089723
260.000000	0.091107
259.000000	0.093106
258.000000	0.095494
257.000000	0.098780
256.000000	0.103395
255.000000	0.109209
254.000000	0.116698
253.000000	0.126752
252.000000	0.139917
251.000000	0.156471
250.000000	0.178196
249.000000	0.206287
248.000000	0.241526
247.000000	0.286599
246.000000	0.344558
245.000000	0.418135
244.000000	0.510751
243.000000	0.626822
242.000000	0.771498
241.000000	0.949265
240.000000	1.167893
239.000000	1.433682
238.000000	1.749888
237.000000	2.107214
236.000000	2.447859
235.000000	2.698511
234.000000	2.834065
233.000000	2.956635
232.000000	2.969509
231.000000	3.009026
230.000000	3.052667
229.000000	3.053666
228.000000	3.102126
227.000000	3.126250
226.000000	3.170839
225.000000	3.274162
224.000000	3.259572
223.000000	3.433108
222.000000	3.511146
221.000000	3.605357
220.000000	3.623981
219.000000	3.858670
218.000000	4.160713
217.000000	5.006808
216.000000	10.000000
215.000000	10.000000
214.000000	10.000000
213.000000	10.000000
212.000000	10.000000
211.000000	10.000000
210.000000	10.000000
209.000000	10.000000
208.000000	10.000000
207.000000	10.000000
206.000000	10.000000
205.000000	10.000000
204.000000	10.000000
203.000000	10.000000
202.000000	10.000000
201.000000	10.000000
200.000000	10.000000
